# *N*-myristoyltransferase inhibition is synthetic lethal in MYC-deregulated cancers

**DOI:** 10.1101/2021.03.20.436222

**Authors:** Gregor A. Lueg, Monica Faronato, Andrii Gorelik, Andrea Goya Grocin, Eva Caamano-Gutierrez, Francesco Falciani, Roberto Solari, Robin Carr, Andrew S. Bell, Edward Bartlett, Jennie A. Hutton, Miriam Llorian-Sopena, Probir Chakravarty, Bernadette Brzezicha, Martin Janz, Mathew J. Garnett, Dinis P. Calado, Edward W. Tate

**Affiliations:** Department of Chemistry, Molecular Sciences Research Hub, White City Campus Wood Lane, Imperial College London, London W12 0BZ, UK; The Francis Crick Institute, 1 Midland Road, London NW1 1AT, UK; Institute of Integrative Biology, University of Liverpool, Liverpool, UK; Myricx Pharma Limited, Stevenage Bioscience Catalyst, Gunnels Wood Road, Stevenage, UK SG1 2FX; Experimental Pharmacology & Oncology Berlin-Buch, Robert-Rössle-Str. 10 13125 Berlin, Germany; Experimental and Clinical Research Center, Max Delbrück Center for Molecular Medicine and Charité – Universitätsmedizin Berlin, 13125 Berlin, Germany; Wellcome Sanger Institute, Cambridge, UK; Peter Gorer Department of Immunobiology, School of Immunology & Microbial Sciences, King’s College London, London, UK

## Abstract

Human *N*-myristoyltransferases (NMTs) catalyze N-terminal protein myristoylation, a modification regulating membrane trafficking and interactions of >100 proteins. NMT is a promising target in cancer, but a mechanistic rationale for targeted therapy remains poorly defined. Here, large-scale cancer cell line screens against a panel of NMT inhibitors (NMTi) were combined with systems-level analyses to reveal that NMTi is synthetic lethal with deregulated MYC. Synthetic lethality is mediated by post-transcriptional failure in mitochondrial respiratory complex I protein synthesis concurrent with loss of myristoylation and degradation of complex I assembly factor NDUFAF4, followed by mitochondrial dysfunction specifically in MYC-deregulated cancer cells. NMTi eliminated MYC-deregulated tumors in vivo without overt toxicity, providing a new paradigm in which targeting a constitutive co-translational protein modification is synthetically lethal in MYC-deregulated cancers.

**One-sentence summary:** *N*-myristoyltransferase inhibition leads to post-transcriptional complex I failure and cell death in MYC-deregulated cancers
