## Supplementary Table 1 for "*N*-myristoyltransferase inhibition is synthetic lethal in MYC-deregulated cancers"

### Sheet: Sheet1
Genes in the Sensitive to NMTi signature
ANP32A
AP1S2
APOBEC3G
CCNH
CCNT1
CCR5
CD247
CD28
CD8B
CDC40
CDK9
CLP1
CNOT10
CNOT7
CNOT8
CPSF2
CPSF3
CXCR4
DCP1B
DCP2
DHX38
DOCK2
EEF1A1
EEF2
EIF2B5
EIF2S2
EIF2S3
EIF3A
EIF3E
EIF3G
EIF3H
EIF3J
EIF4A2
EIF4E
EIF5B
ELL
ELMO1
EXOSC1
EXOSC8
EXOSC9
GEMIN4
GEMIN6
GEMIN7
GRSF1
GSPT2
GTF2B
GTF2E1
GTF2E2
GTF2F1
GTF2H3
HCK
HMGA1
HNRNPD
LCK
LIG1
LIG4
LSM10
LSM11
LSM2
LSM6
MAGOH
MAPK14
NCBP2
NPM1
NUDT21
NUP107
NUP153
NUP210
NUP35
NUP43
NUP54
NUP88
NUP93
NUPL2
PCF11
POLR2A
POLR2D
PPP2R2A
PSIP1
PSMA8
PSMB8
PSMB9
RANBP2
RCC1
RNGTT
RPL13
RPL13A
RPL14
RPL15
RPL22
RPL27
RPL27A
RPL28
RPL34
RPL35A
RPL36
RPL37
RPL37A
RPL38
RPL4
RPL5
RPL9
RPLP2
RPS16
RPS18
RPS27A
RPS28
RPS3A
RPS4X
RPS4Y1
RPS6
SEC11C
SMG1
SNRPD1
SPCS2
SPCS3
SRP19
SRP72
SRRM1
SRSF1
SRSF11
SRSF2
SSR1
SSRP1
TAF12
TAF4B
TAF5
TBP
TCEA1
TGS1
U2AF1
UBA52
UPF2
UPF3B
VPS37A
XRCC4
XRN1
